# Co-occurrence networks can preserve emergent properties of ecological communities

**DOI:** 10.64898/2026.04.15.718781

**Authors:** Fiona Callahan, Claire Evensen

**Affiliations:** Center for Computational Biology, University of California, Berkeley, United States; Department of Integrative Biology, University of California, Berkeley, United States

## Abstract

Interaction networks, in which nodes represent species and edges represent direct interactions between species, have a long and impactful history in community ecology. However, co-occurrence networks, where edges represent statistical relationships among species presences or abundances, are often easier to construct from lab and field data. It is clear that co-occurrence edges often do not represent direct interactions, but frameworks for the interpretation of co-occurrence networks have not kept pace with their generation. It is therefore unclear when and how these networks can be used to gain insight into community dynamics. Here, we use a Generalized Lotka-Volterra-based model to explore the contexts in which emergent properties of species interaction networks are identifiable in their resulting co-occurrence networks. We find that, in spite of many differences in direct edges, key features of the true interaction network, such as unipartite modularity, high-degree nodes (hubs), and bipartite modularity and nestedness, can be preserved in co-occurrence networks. In contrast, node degree distributions are not preserved even in the most idealized scenarios. We propose that networks derived from large co-occurrence datasets could therefore be used in future empirical work to test existing hypotheses of how emergent network structures drive ecological community dynamics.
