## Supplemental table 2.1 for "Co-occurrence networks can preserve emergent properties of ecological communities"

true_distribution	n	n_replicates	mean_R_plaw_vs_pois	mean_p_plaw_vs_pois	mean_R_plaw_vs_lnorm	mean_p_plaw_vs_lnorm	mean_R_plaw_vs_exp	mean_p_plaw_vs_exp	proportion_correct
binomial	50	10	-5.61694776492943	0.000546980337813162	-4.80934465002298	0.000353593958350211	-10.8015192856143	6.48497572181423e-10	0.3
binomial	100	10	-11.1361488447634	9.70796470187928e-19	-8.76616423430269	5.72811346978679e-15	-21.5140969803217	2.81480862073786e-65	0
binomial	200	10	-17.0984819432039	2.92611660220208e-39	-13.3918332301157	6.95795842790442e-27	-34.2482148969582	2.50577687146014e-135	0
binomial	500	10	-32.8895434793734	4.97284903015572e-165	-25.6342701807638	2.39144134052632e-116	-70.8370531557502	0	0.1
binomial	1000	10	-48.3679336067191	0	-38.052206780226	2.8053173660891e-227	-106.883046709751	0	0.2
binomial	10000	10	-199.916389209806	0	-156.99353555749	0	-478.185560602841	0	0.8
binomial	1e+05	10	-728.217316931084	0	-564.896940984209	0	-1926.97990738941	0	1
binomial	1e+06	10	-2765.88369858934	0	NA	NA	-8419.72391033438	0	0.9
lognormal	50	10	2.2848358158386	0.0539963418346299	-2.06259502690088	0.137777100899825	4.06241228925988	0.0568626026631097	0.3
lognormal	100	10	2.40769669617443	0.0592087808669168	-2.01006737727742	0.138097851902174	3.96708224633089	0.0684610461285101	0.3
lognormal	200	10	2.30091756606732	0.0375270397096725	-3.17111820896209	0.00459532726741422	3.07444127390964	0.0347033546229217	0.7
lognormal	500	10	2.78399372180555	0.0579833896565997	-4.53867350803591	0.00022902811434655	2.96578197375175	0.0520041498463671	0.7
lognormal	1000	10	3.08170920743162	0.0323882499167028	-6.32611307753933	2.52828300395735e-08	3.61702207409597	0.0231239783343359	0.8
lognormal	10000	10	3.85845088367957	0.0246045326689169	-18.6408837213065	4.88077286738378e-68	5.16919582882383	0.00833599834195276	0.9
lognormal	1e+05	10	6.82203363686966	0.00114184285850703	-57.39813388876	0	10.7296467188625	1.64479208041079e-05	1
lognormal	1e+06	10	14.0080219243426	4.72955008490317e-15	-181.036174066983	0	24.3012954457854	0	1
poisson	50	10	-5.76354928891685	1.25198597627387e-05	-5.06535518593382	7.00922137942729e-06	-12.3957359471469	2.91673414840753e-19	0
poisson	100	10	-9.2724693517284	3.11752680157654e-13	-8.83406961258756	9.56114281972958e-15	-21.8375959631834	1.63079368679756e-66	0
poisson	200	10	-15.2833540755944	1.34114953987215e-23	-13.5238492363163	1.21960832490204e-22	-34.1443192180197	3.54379897487456e-102	0
poisson	500	10	-26.8568812406352	5.73982083679858e-104	-25.428950570481	1.56415362068165e-105	-64.6978434472832	0	0.6
poisson	1000	10	-42.1016752719432	3.91247343707798e-179	-38.9084485430522	5.98660570897146e-192	-111.601847784231	0	0.8
poisson	10000	10	-169.202420088685	0	-155.37591619682	0	-476.800636594228	0	1
poisson	1e+05	10	-635.67520729489	0	-583.791405933753	0	-2020.55481044293	0	1
poisson	1e+06	10	-2450.73890351017	0	NA	NA	-9577.76994848081	0	0.5
power_law	50	10	1.58462756186592	0.140599578629425	-0.567049698631319	0.580247543216521	1.41471630264115	0.192296188186248	0
power_law	100	10	1.86328885109493	0.0931361646430632	-0.473330641661604	0.587505972985428	1.58702993186267	0.144996447484607	0
power_law	200	10	2.22451860439688	0.0530977939758945	-0.515961002237555	0.579463926239672	1.96835226721736	0.0841777180073892	0
power_law	500	10	2.20641510188588	0.0472752633801478	-0.00960476007177168	0.772116285034934	2.47701329108795	0.0258953940770721	0
power_law	1000	10	3.79930048371071	0.00454891307226812	-0.781698045785864	0.431795626173253	3.87176614501424	0.0013237444651917	0
power_law	10000	10	8.32687743134388	0.000185205015277545	-0.511735759307406	0.368515884123096	9.66619633875009	4.74922804083455e-07	0
power_law	1e+05	10	15.053688337927	0.0182335746686404	1.30453199020952	0.203360480406556	21.2991137796139	0.000281162090096609	0.3
power_law	1e+06	10	32.1198937285441	0	4.07482481272205	0.00121297611824571	100.816494491327	0	1
