## Supplemental table 2.2 for "Co-occurrence networks can preserve emergent properties of ecological communities"

### Sheet: distributionCompare_nspec100_cu
degDistType	iteration	p_gof_cooc	R_exp_cooc	p_exp_cooc	R_logn_cooc	p_logn_cooc	R_pois_cooc	p_pois_cooc	p_gof_inter	R_exp_inter	p_exp_inter	R_logn_inter	p_logn_inter	R_pois_inter	p_pois_inter	cooc_alpha	cooc_xmin	inter_alpha	inter_xmin	concluded_cooc	concluded_inter	correct_cooc	correct_inter
power	0	0.5098	-0.0656951	0.947621	-0.709753	0.477857	1.24055	0.214772	0.1104	0.449224	0.65327	-1.31149	0.189694	3.32432	0.000886334	3.37981	4	2.68427	5	ns	ns	0	0
power	1	0.677	1.39346	0.163481	-0.398646	0.690154	1.82606	0.0678417	0.1756	0.66165	0.508196	-0.553768	0.579738	2.55073	0.0107496	4.5166	5	2.97531	7	ns	ns	0	0
power	2	0.224	-0.791991	0.428366	-1.09801	0.272199	0.774401	0.438693	0.4336	1.05524	0.291316	-0.235617	0.81373	2.54061	0.0110659	3.27846	4	3.32569	9	ns	ns	0	0
power	3	0.87	-0.50635	0.612611	-0.304916	0.76043	-0.429456	0.667592	0.2292	0.288496	0.772967	-1.36155	0.173341	3.35606	0.000790623	11.3964	9	2.67766	5	ns	ns	0	0
power	4	0.2866	0.790659	0.429143	0.00806467	0.993565	0.968971	0.33256	0.1594	0.32237	0.747173	-1.27023	0.204001	2.89596	0.00378	4.78594	6	2.66658	5	ns	ns	0	0
power	5	0.46	-1.2185	0.223036	-0.771941	0.440149	-0.77803	0.436552	0.1678	0.646501	0.517955	-0.719465	0.471855	2.82353	0.00474982	5.19678	6	3.00696	7	ns	ns	0	0
power	6	0.38	0.163468	0.87015	-0.709704	0.477888	2.21218	0.026954	0.5464	1.40251	0.160763	-0.800207	0.423591	3.25186	0.00114653	3.20366	4	2.73272	5	ns	ns	0	0
power	7	0.6238	0.268213	0.788536	-0.316501	0.751623	1.25857	0.208184	0.6244	0.353265	0.723889	-1.26068	0.207424	3.15493	0.00160537	4.21759	5	2.68103	5	ns	ns	0	0
power	8	0.0884	-2.27408	0.0229611	-1.82619	0.0678213	-0.303804	0.761278	0.4012	-0.0184677	0.985266	-1.4334	0.151743	4.25155	2.12291660741659e-05	2.84351	3	2.66566	5	exponential	ns	0	0
power	9	0.284	-1.17013	0.241951	-0.921421	0.35683	-0.0925977	0.926223	0.1804	-0.144269	0.885288	-1.40205	0.160899	3.56399	0.000365266	3.95497	5	2.66081	5	ns	ns	0	0
exp	0	0.5962	-0.712369	0.476236	-0.836512	0.402867	1.14884	0.250622	0.3324	-0.563483	0.573106	-0.768226	0.442353	1.55605	0.119697	3.61455	6	3.4934	12	ns	ns	0	0
exp	1	0.0264	-2.17432	0.0296811	-1.3688	0.17106	-1.13418	0.256718	0.4446	-0.475572	0.634379	-0.681482	0.495566	1.55426	0.120121	3.61094	5	3.91829	11	exponential	ns	1	0
exp	2	0.6142	-0.819784	0.412339	-0.4891	0.624771	-0.478668	0.632175	0.0344	-2.40091	0.0163545	-1.55474	0.120008	0.650702	0.515239	6.49008	9	3.20867	11	ns	exponential	0	1
exp	3	0.3274	-0.979456	0.327355	-0.785148	0.432367	0.128851	0.897475	0.0022	-3.80782	0.000140199	-2.19954	0.0278397	-0.522074	0.601619	3.92045	6	3.03825	11	ns	exponential	0	1
exp	4	0.0218	-1.4213	0.155229	-1.69805	0.0894974	1.25932	0.207914	0.6312	-0.602859	0.546602	-0.724352	0.468849	1.51148	0.130667	2.46959	3	3.51165	14	ns	ns	0	0
exp	5	0.8928	-0.334801	0.737775	-0.594437	0.55222	0.94899	0.342625	0.0846	-1.99928	0.0455777	-1.83959	0.0658288	3.17919	0.00147688	3.91608	5	2.5517	7	ns	exponential	0	1
exp	6	0.0142	0.608938	0.542566	-0.1653	0.868708	1.22288	0.221374	0.2914	-0.611792	0.540675	-0.945228	0.344543	2.53196	0.0113427	3.95644	5	3.23957	11	ns	ns	0	0
exp	7	0.1934	-1.82744	0.0676335	-1.21809	0.223191	-0.763942	0.444902	0.6898	0.451928	0.651321	-0.0373114	0.970237	1.19704	0.231291	3.99282	5	7.33681	18	ns	ns	0	0
exp	8	0.434	-1.00314	0.315794	-0.771947	0.440146	-0.174627	0.861373	0.0556	-1.5552	0.119898	-1.36188	0.173236	1.57278	0.115769	4.12059	5	2.92066	9	ns	ns	0	0
exp	9	0.1752	-1.22632	0.220077	-0.868872	0.384917	-0.305038	0.760337	0.0562	-0.455363	0.648848	-0.48041	0.630936	0.659312	0.509696	4.26146	6	5.065	17	ns	ns	0	0
rand	0	0.712	-0.486068	0.626919	-0.300646	0.763685	-0.41975	0.674668	0.4596	-1.27519	0.202243	-0.858612	0.390555	-0.338245	0.735179	11.4239	9	6.71982	11	ns	ns	0	0
rand	1	0.8764	0.285983	0.774891	-0.0639757	0.94899	0.533896	0.593414	0.8914	-1.6423	0.100528	-0.830115	0.406474	-1.30517	0.191835	7.32528	6	12.2112	13	ns	ns	0	0
rand	2	0.4034	-0.098683	0.92139	-0.194202	0.846018	0.13459	0.892936	0.4288	-0.903056	0.366496	-0.616571	0.537517	-0.280876	0.778805	8.46872	7	8.03851	12	ns	ns	0	0
rand	3	0.5128	0.580964	0.561265	-0.340141	0.73375	0.978337	0.327908	0.831	-0.351602	0.725137	-0.333983	0.738392	0.18201	0.855575	6.05903	6	8.58111	13	ns	ns	0	0
rand	4	0.3758	-0.368795	0.712281	-0.301449	0.763072	-0.122722	0.902327	0.036	-2.81223	0.00492	-1.60818	0.107796	-1.65466	0.0979932	7.41688	7	5.48031	10	ns	exponential	0	0
rand	5	0.79	0.100244	0.920151	-0.11686	0.906971	0.388822	0.697408	0.2496	-0.784287	0.432871	-0.566748	0.570885	-0.272673	0.785104	7.90909	8	9.24764	12	ns	ns	0	0
rand	6	0.5998	-0.922171	0.356439	-0.771409	0.440464	-0.299088	0.764873	0.7622	0.54103	0.588487	0.715826	0.474099	0.545241	0.585588	4.82069	4	12.5051	14	ns	ns	0	0
rand	7	0.8122	-0.105619	0.915884	-0.135813	0.891969	0.000190761	0.999848	0.5366	-0.954567	0.339797	-0.718955	0.472169	-0.0526534	0.958008	11.2447	7	6.82388	11	ns	ns	0	0
rand	8	0.0202	-2.56785	0.0102333	-1.63238	0.102599	-1.7801	0.0750598	0.6892	0.43472	0.663766	-0.0214438	0.982892	0.86212	0.388622	4.02932	4	9.37836	13	exponential	ns	0	0
rand	9	0.5568	-0.867288	0.385784	-0.572903	0.56671	-0.616489	0.537572	0.5502	-1.5551	0.119922	-0.91953	0.357818	-1.40449	0.160173	7.46351	6	12.0612	13	ns	ns	0	0

### Sheet: summary
degDistType	iteration	p_gof_cooc	R_exp_cooc	p_exp_cooc	R_logn_cooc	p_logn_cooc	R_pois_cooc	p_pois_cooc	p_gof_inter	R_exp_inter	p_exp_inter	R_logn_inter	p_logn_inter	R_pois_inter	p_pois_inter	cooc_alpha	cooc_xmin	inter_alpha	inter_xmin	correct_cooc	correct_inter
exp	4.5	0.32956	-0.989	0.328469	-0.879626	0.418974	0.185243	0.487551	0.26224	-1.20204	0.37769	-1.05928	0.37394	1.38907	0.235692	4.0353	5.5	3.8284	12.1	0.1	0.3
power	4.5	0.44036	-0.341094	0.472785	-0.704902	0.528852	0.667685	0.408065	0.30284	0.501652	0.624608	-1.03485	0.337601	3.17135	0.00351608	4.67737	5.1	2.80767	5.8	0	0
rand	4.5	0.56594	-0.444928	0.618524	-0.442978	0.696423	-0.120231	0.646601	0.54346	-0.930257	0.354417	-0.575831	0.50386	-0.371939	0.553688	7.61612	6.4	9.10471	12.2	0	0
